# Unraveling the Molecular Landscape of Uterine Fibroids, Insights into *HMGA2* and Stem Cell Involvement

**DOI:** 10.1101/2024.04.26.591351

**Authors:** Emmanuel N. Paul, Tyler J. Carpenter, Laura A. Pavliscak, Abigail Z. Bennett, Maria Ariadna Ochoa-Bernal, Asgerally T. Fazleabas, Jose M. Teixeira

**Affiliations:** Department of Obstetrics, Gynecology and Reproductive Biology, College of Human Medicine, Michigan State University, Grand Rapids, MI 49503, USA

**Keywords:** Myometrium, fibroids, stem cell, transcriptome, extracellular matrix

## Abstract

Uterine fibroids are prevalent benign tumors in women that exhibit considerable heterogeneity in clinical presentation and molecular characteristics, necessitating a deeper understanding of their etiology and pathogenesis. *HMGA2* overexpression has been associated with fibroid development, yet its precise role remains elusive. Mutations in fibroids are mutually exclusive and largely clonal, suggesting that tumors originate from a single mutant cell. We explored a possible role for *HMGA2* overexpression in differentiated myometrial cells, hypothesizing its potential to induce a stem cell-like or dedifferentiating phenotype and drive fibroid development. Myometrial cells were immortalized and transduced with an *HMGA2* lentivirus to produce HMGA2hi cells. *In vitro* stem cell assays were conducted and RNA from HMGA2hi and control cells and fibroid-free myometrial and HMGA2 fibroid (HMGA2F) tissues were submitted for RNA-sequencing. HMGA2hi cells have enhanced self-renewal capacity, decreased proliferation, and have a greater ability to differentiate into other mesenchymal cell types. HMGA2hi cells exhibit a stem cell-like signature and share transcriptomic similarities with HMGA2F. Moreover, dysregulated extracellular matrix pathways are observed in both HMGA2hi cells and HMGA2F. Our findings suggest that HMGA2 overexpression drives myometrial cells to dedifferentiate into a more plastic phenotype and underscore a pivotal role for HMGA2 in fibroid pathogenesis.
