## Supplementary material for "Unraveling the Molecular Landscape of Uterine Fibroids, Insights into *HMGA2* and Stem Cell Involvement": Table S2

ID	Description	setSize	enrichmentScore	NES	pvalue	p.adjust	qvalue	rank	leading_edge	core_enrichment
MANNO_MIDBRAIN_NEUROTYPES_HRN	Manno Midbrain Neurotypes Hrn	209	0.599219386	1.941637824	5.42E-09	3.33E-06	2.88E-06	1386	tags=33%, list=10%, signal=31%	3738/11075/283212/100133941/288/56141/1496/55117/3800/9201/54331/2035/1400/51816/287/338811/1525/6328/9315/79805/57451/30811/55068/162968/26052/5069/50940/55356/57221/2018/22941/196047/3897/347733/57611/7732/4133/26136/132299/440823/221914/164832/64221/114795/117177/4684/152330/221687/84553/6659/51209/23114/5308/2257/55515/114787/1846/8507/92/10085/201191/11247/166336/84620/283209/26053/9066/2342…
MANNO_MIDBRAIN_NEUROTYPES_HDA2	Manno Midbrain Neurotypes Hda2	310	0.545704434	1.830678586	1.78E-08	5.47E-06	4.73E-06	1690	tags=35%, list=12%, signal=32%	11075/10231/100133941/288/1496/55117/2775/216/4355/285513/286046/9077/23767/5662/345557/1400/3872/84707/9331/54566/27092/1525/5774/6328/9315/54874/9783/55068/5097/26052/50863/3479/22875/5069/56521/50940/55356/53942/2915/84253/57554/59283/677774/22941/3897/2281/347733/196500/9625/7732/4133/84249/9076/84446/4013/65055/5138/440823/221914/55885/9379/9699/164832/114795/4684/266743/4163/84443/22999/206…
DESCARTES_FETAL_LUNG_CILIATED_EPITHELIAL_CELLS	Descartes Fetal Lung Ciliated Epithelial Cells	230	-0.496405414	-1.822372624	2.20E-07	4.50E-05	3.89E-05	2032	tags=38%, list=14%, signal=33%	84984/400566/345895/29070/55036/84058/619208/84073/132671/79844/151827/283927/79819/283726/374407/29800/133923/85016/79846/9609/285755/79867/1767/84264/257236/114327/255119/130752/152110/118491/27077/91409/389170/165186/116444/120379/145788/55081/90557/84698/64799/84080/100128239/440836/51364/55329/79583/127255/146562/56171/161394/79841/728621/116328/100652824/221/256815/255758/79858/79925/90506/…
MANNO_MIDBRAIN_NEUROTYPES_HDA1	Manno Midbrain Neurotypes Hda1	380	0.500707822	1.703302841	4.78E-07	7.34E-05	6.34E-05	1651	tags=29%, list=11%, signal=27%	23705/11075/283212/10231/55026/100133941/288/56141/1496/3800/2775/9201/54331/2035/5662/1400/4293/287/54566/1525/5774/6328/9315/54874/8997/1612/114788/79805/25893/114794/9783/162968/5097/26052/23508/3479/22875/5069/55356/55506/57554/1001/390927/79966/22941/3897/2281/347733/26960/7732/4133/84249/4013/26136/65055/440823/221914/9379/164832/114795/7857/4684/26049/266743/22999/2066/80034/84553/384/2311…
MANNO_MIDBRAIN_NEUROTYPES_HNBML1	Manno Midbrain Neurotypes Hnbml1	193	0.567955403	1.824389866	1.59E-06	0.000195308	0.000168756	1386	tags=32%, list=10%, signal=29%	3738/11075/283212/59284/100133941/288/1496/3800/285513/84101/54331/2035/5318/345557/1400/51816/287/79948/11013/338811/1525/6480/5774/6328/9315/135295/114788/79805/55356/57221/55506/347733/57611/7732/4133/84249/132299/440823/221914/9891/114795/113763/4684/25925/80034/6659/51209/23114/440/80319/5308/2257/728215/55515/5334/10085/11247/283209/9066/8851/9118
MANNO_MIDBRAIN_NEUROTYPES_HDA	Manno Midbrain Neurotypes Hda	319	0.500299612	1.681033712	2.29E-06	0.000233863	0.000202069	1671	tags=31%, list=11%, signal=28%	23705/11075/283212/51703/64084/100133941/288/1496/55117/3800/2775/285513/9201/54331/9077/5662/51339/345557/1400/51816/4293/287/84707/1525/6328/9315/5097/26052/50863/3479/5069/84253/7089/57554/79966/4703/3897/2781/347733/196500/7732/794/220965/4133/84249/4013/65055/440823/221914/9379/57529/9699/114795/4684/22999/2066/80034/84553/51209/79668/384/440/4886/83992/728215/1002/8507/85446/7054/10085/1390…
MANNO_MIDBRAIN_NEUROTYPES_HNBM	Manno Midbrain Neurotypes Hnbm	184	0.565353928	1.810190061	3.30E-06	0.000289095	0.000249792	1503	tags=31%, list=10%, signal=28%	23705/11075/283212/100133941/1496/3800/9201/54331/2035/5318/1400/51816/4293/287/11013/347252/1525/6480/6328/10683/114788/79805/441631/5069/55356/347733/794/4133/57482/4013/26136/440823/221914/64221/4684/1953/29970/80034/6659/23114/4807/6474/5308/10570/9289/10085/11247/84620/5900/26053/9066/92815/9311/10500/9118/27075/2898
DESCARTES_FETAL_STOMACH_CILIATED_EPITHELIAL_CELLS	Descartes Fetal Stomach Ciliated Epithelial Cells	161	-0.506067471	-1.780722514	1.13E-05	0.000839644	0.000725494	2029	tags=43%, list=14%, signal=38%	441459/400566/29070/55036/84058/619208/84073/132671/79819/79600/283726/374407/29800/133923/85016/79846/9609/285755/5021/1767/84264/257236/114327/255119/130752/152110/118491/27077/389170/165186/57577/120379/64799/84080/440836/51364/55329/79583/146562/53340/56171/161394/222256/79841/728621/116328/100652824/221/256815/79858/79925/90506/79696/162282/154664/160492/8701/26206/7802/196385/149465/162333/…
TRAVAGLINI_LUNG_ADVENTITIAL_FIBROBLAST_CELL	Travaglini Lung Adventitial Fibroblast Cell	270	-0.44466044	-1.655232714	1.23E-05	0.000839644	0.000725494	1861	tags=36%, list=13%, signal=32%	2152/7538/3075/301/57124/57333/25864/1601/4907/2199/6574/51474/6277/120/8425/316/10493/716/7076/151887/9294/2260/1435/9021/9945/9976/5396/718/5627/116039/3958/10516/678/6281/8519/960/8406/10673/23710/3953/5156/1514/26872/8542/715/6387/2012/59342/7048/1292/3554/79901/2252/5118/79827/9590/9052/5157/220323/80270/7869/2949/283120/1291/56944/5360/127435/94/1646/1645/26002/1512/4147/55022/157506/947/23…
MANNO_MIDBRAIN_NEUROTYPES_HNBGABA	Manno Midbrain Neurotypes Hnbgaba	459	0.448267042	1.550324772	1.75E-05	0.001072708	0.000926872	1646	tags=26%, list=11%, signal=24%	3738/23705/11075/3730/100133941/288/56141/3800/2775/55711/4355/9201/286046/54331/9077/5662/338707/57526/51339/1400/287/1825/338811/27092/1525/6328/54874/114788/79805/25893/114794/9783/27445/26052/50863/3479/22875/50940/8497/57221/2915/57554/390927/79966/59283/60468/22941/3897/347733/196500/26960/9625/7732/4133/84249/57595/84446/65055/440823/9379/9699/9891/9715/164832/114795/399947/7857/4684/9720/…
DESCARTES_FETAL_INTESTINE_ENS_NEURONS	Descartes Fetal Intestine Ens Neurons	53	0.704207636	1.913109068	2.09E-05	0.001110213	0.000959279	1386	tags=45%, list=10%, signal=41%	3215/11075/59284/1496/55117/9201/404216/79948/3798/196051/342979/492/53942/347733/100127950/84249/23245/84929/6857/9729/7054/11247/23072/9118
HAY_BONE_MARROW_CD34_POS_HSC	Hay Bone Marrow Cd34 Pos Hsc	83	0.641068551	1.864248459	2.35E-05	0.001110213	0.000959279	579	tags=18%, list=4%, signal=17%	3215/3213/3355/3216/8091/1829/8842/27233/9182/101927745/84707/56271/84733/4237/101928376
MANNO_MIDBRAIN_NEUROTYPES_HNBML5	Manno Midbrain Neurotypes Hnbml5	293	0.488674993	1.62780324	2.34E-05	0.001110213	0.000959279	1457	tags=29%, list=10%, signal=27%	11075/283212/2042/100133941/288/3800/2775/286046/54331/2035/8612/51339/1400/4293/287/338811/347252/1525/6328/9315/8997/79805/57451/26052/321/5069/50940/57221/2018/55506/390927/79966/22941/196047/3897/60676/347733/196500/26960/9625/7732/4133/84249/57482/56899/9537/440823/221914/57631/9379/9699/9891/164832/114795/4684/22999/80034/6659/23114/23023/728215/1002/55515/1846/8507/85446/23467/92/139065/20…
DESCARTES_FETAL_CEREBELLUM_MICROGLIA	Descartes Fetal Cerebellum Microglia	305	-0.423096278	-1.583558915	2.69E-05	0.001180202	0.001019753	1794	tags=36%, list=12%, signal=32%	4542/3269/1508/80737/284611/57333/51171/54518/9308/79690/3383/728/1522/5742/11262/284021/6404/154/22936/153684/717/113277/1435/3656/834/23659/1326/1890/64859/718/84807/92017/728498/375387/255104/3958/693155/127495/283234/100506314/201294/26034/259307/10673/10924/8794/55089/1514/5265/440836/6776/1520/57713/9732/3902/8995/7096/9056/58191/100652740/285830/84002/167838/10666/91607/3606/1296/9424/4286…
DESCARTES_FETAL_PANCREAS_ENS_NEURONS	Descartes Fetal Pancreas Ens Neurons	55	0.676509462	1.845327607	5.71E-05	0.002335948	0.002018374	1616	tags=51%, list=11%, signal=45%	11075/55117/287/79948/3084/3798/10683/9783/492/347733/57611/440823/1749/9715/22999/23245/6857/51560/114787/57575/9729/23072/79187/6326/9118/4744/26154/2026
DURANTE_ADULT_OLFACTORY_NEUROEPITHELIUM_IMMATURE_NEURONS	Durante Adult Olfactory Neuroepithelium Immature Neurons	107	0.582576751	1.742320454	0.000107741	0.004134574	0.003572476	2017	tags=34%, list=14%, signal=29%	23705/11075/3800/9201/2035/8739/1400/9806/27445/2018/5270/347733/26960/794/58473/65108/57761/4684/152330/6857/221687/4807/57593/1054/9118/5602/5050/9672/79739/1917/285704/333/1879/6335/201161/4082
DESCARTES_MAIN_FETAL_IGFBP1_DKK1_POSITIVE_CELLS	Descartes Main Fetal Igfbp1 Dkk1 Positive Cells	133	-0.499763279	-1.713195295	0.000130291	0.00470581	0.004066052	1658	tags=33%, list=11%, signal=30%	100507639/54553/316/3357/7076/5021/29992/51449/56265/8611/9976/79804/116039/126393/3430/114897/9687/2149/8542/50834/7052/11096/375061/6274/222171/151449/8613/131578/10370/5241/100507127/84034/9510/1833/9435/1675/4060/25890/2619/5618/28984/347/1634/4958
TRAVAGLINI_LUNG_NEUROENDOCRINE_CELL	Travaglini Lung Neuroendocrine Cell	71	0.630043962	1.790659047	0.000154305	0.005263513	0.004547935	1386	tags=37%, list=10%, signal=33%	11075/5798/1496/3800/2775/9077/1400/84707/1363/6328/56521/3212/56849/4703/347733/440823/9699/3757/7857/4684/6857/1780/2786/116372/9066/9118
AIZARANI_LIVER_C21_STELLATE_CELLS_1	Aizarani Liver C21 Stellate Cells 1	181	-0.451094898	-1.611973685	0.000216362	0.006991899	0.006041346	2283	tags=35%, list=16%, signal=30%	7070/9314/967/3487/91663/7431/3959/975/10217/7538/3075/2034/79652/2199/54407/7414/8425/171024/716/7076/151887/9021/147372/5627/114897/10516/8406/5156/650/10410/7373/715/6387/2012/5648/1052/1292/79901/5118/6649/4286/7025/10581/283120/1291/56944/4774/390/10370/4147/5101/9510/11185/4060/2687/2192/3082/5010/6586/8516/1634/5549/6422/6347
DESCARTES_FETAL_EYE_SKELETAL_MUSCLE_CELLS	Descartes Fetal Eye Skeletal Muscle Cells	83	0.597906287	1.738731173	0.000321517	0.009400549	0.008122538	1967	tags=34%, list=14%, signal=29%	6899/1674/129446/70/401265/4620/9172/1950/1134/56849/26576/4703/5913/165904/57761/114907/2239/10763/1013/284358/7168/8736/487/22954/27190/10324/27129/1140
MANNO_MIDBRAIN_NEUROTYPES_HPROGFPM	Manno Midbrain Neurotypes Hprogfpm	293	0.458134537	1.526071305	0.000318446	0.009400549	0.008122538	2727	tags=27%, list=19%, signal=23%	10630/83987/57167/8091/8549/1829/84624/283659/3485/8842/157638/205/11013/27255/30811/3880/3280/220001/8294/8968/4052/8345/9055/1466/10763/8352/4232/8363/11174/995/10124/6382/2048/2787/8970/92815/8358/23670/8361/51053/26227/51659/5366/4001/8463/4017/7474/64105/4501/221662/23397/29128/54908/6141/6535/1033/11340/4171/890/1163/4313/6188/6154/983/29923/3925/27338/4751/5347/56034/63967/196294/100128191…
MENON_FETAL_KIDNEY_2_NEPHRON_PROGENITOR_CELLS	Menon Fetal Kidney 2 Nephron Progenitor Cells	35	0.714620509	1.820939071	0.000370802	0.009898799	0.008553051	938	tags=29%, list=6%, signal=27%	3213/100133941/3217/2018/347733/3280/65108/117177/2066/6659
RUBENSTEIN_SKELETAL_MUSCLE_FAP_CELLS	Rubenstein Skeletal Muscle Fap Cells	167	-0.45900461	-1.633453406	0.0003559	0.009898799	0.008553051	1710	tags=32%, list=12%, signal=28%	3290/3075/301/1601/2199/51474/6277/120/8425/1476/2014/7106/10550/200185/716/7076/151887/10577/130814/2879/23471/718/10516/6281/5156/715/6387/2012/1292/79901/5118/9590/5157/7035/1291/4774/127435/8613/390/9068/10457/1675/10252/4060/2192/10875/347/4311/7148/1634/6414/5212/125
DESCARTES_FETAL_CEREBRUM_MICROGLIA	Descartes Fetal Cerebrum Microglia	204	-0.429470694	-1.563683011	0.000509762	0.013041419	0.01126843	1794	tags=36%, list=12%, signal=32%	4542/3269/1508/57333/54518/9308/79690/728/11262/284021/6404/154/22936/153684/717/113277/1435/387882/834/1890/84807/92017/255104/3958/3077/127495/283234/26034/55089/5265/1520/57713/9732/8995/7096/9056/58191/84002/100506334/91607/3606/1296/4671/55214/692058/953/221/23086/4938/219833/63910/2651/100506178/5336/285972/9317/120939/752/64170/1075/10457/3575/101928687/5468/126014/3082/2124/55510/6696/709…
ZHONG_PFC_C3_ASTROCYTE	Zhong Pfc C3 Astrocyte	306	0.445846543	1.49034645	0.000560231	0.013759283	0.011888699	2479	tags=27%, list=17%, signal=23%	90060/288/5662/338707/57526/4293/1525/6328/54873/79805/27445/26052/80781/57221/57554/59283/22941/3897/150726/2781/343450/26960/7732/23762/57595/8906/440823/9379/442213/9715/7857/4684/1953/152330/6857/116986/1780/4886/10659/1846/8507/57176/5137/283209/26053/11033/254263/8851/10500/94032/23015/2898/80128/23625/1917/79570/1952/65979/274/5452/23026/6335/388165/57648/5214/23030/4176/773/23432/149076/3…
DESCARTES_FETAL_LUNG_VISCERAL_NEURONS	Descartes Fetal Lung Visceral Neurons	85	0.578783203	1.685501913	0.000583125	0.013770715	0.011898578	1379	tags=39%, list=9%, signal=35%	11075/2042/59284/1496/55117/57526/338651/5521/3798/9783/3756/53942/2915/57554/199731/3897/347733/3745/100127950/84249/57595/5080/9715/114795/84258/23245/221687/114787/114784/204962/23072/8851/84466
ZHONG_PFC_C3_MICROGLIA	Zhong Pfc C3 Microglia	363	0.430761428	1.459148189	0.0006348	0.014435824	0.012473265	1988	tags=25%, list=14%, signal=22%	3738/23705/2977/11075/288/2775/9201/338707/1400/287/84707/114788/57451/27445/26052/3880/54549/90362/79007/57554/79966/23286/59283/22941/2281/2781/347733/26960/7732/3745/57482/57689/9379/728392/65108/399947/4684/84258/80034/1466/6659/51209/1000/23114/1780/80319/10570/2257/163175/2786/114787/85442/25759/618/114784/283209/57593/5575/6326/9118/2039/124930/166614/23015/27086/103625684/2653/53616/5602/…
MANNO_MIDBRAIN_NEUROTYPES_HSERT	Manno Midbrain Neurotypes Hsert	278	0.45523548	1.511464483	0.000794951	0.01743214	0.01506223	1671	tags=31%, list=11%, signal=28%	23705/11075/3382/56141/55117/3800/2775/55711/286046/54331/5662/57526/345557/1400/3872/287/84707/79948/4128/338811/6328/5521/57451/9806/26052/2643/56521/50940/8497/57221/2915/84253/59283/3897/2281/9625/7732/84249/65055/57460/9379/9699/164832/7857/4684/22999/152330/6857/80034/51209/53917/23114/1780/4232/728215/85446/23467/139065/201191/5900/283209/284040/54897/3815/79187/5590/254263/5575/8851/6326/…
TRAVAGLINI_LUNG_TREM2_DENDRITIC_CELL	Travaglini Lung Trem2 Dendritic Cell	478	-0.343381178	-1.34165342	0.00091514	0.019375713	0.016741573	3114	tags=33%, list=21%, signal=27%	22797/10549/60370/506/537/6948/4481/7905/526/5480/645/1808/6237/55647/2752/5376/7127/53/83937/4245/50865/1528/308/5025/84617/214/2799/5052/9446/2717/8992/10169/483/7296/7077/55177/3295/1777/2896/231/29952/3113/2030/2022/29108/114294/55352/9314/967/8878/4257/51324/1622/5359/6383/166929/427/7431/3959/5547/5476/2760/2512/975/302/1200/283131/6319/48/3290/965/30061/8742/1508/1318/51171/83547/10555/160…
GAO_LARGE_INTESTINE_ADULT_CJ_IMMUNE_CELLS	Gao Large Intestine Adult Cj Immune Cells	421	-0.351144435	-1.373278515	0.000975391	0.01996301	0.017249026	1594	tags=25%, list=11%, signal=23%	8989/83700/5727/145389/196792/6320/171024/7106/57520/716/5742/151887/5307/2260/1435/115361/23371/8642/651302/1893/83595/10516/58494/733/85449/2791/3764/55901/57722/25992/169611/23213/84251/9411/5156/201134/7373/715/6387/1193/6935/79659/1292/4061/3554/5414/183/9754/79901/8436/94274/91607/57758/5118/7052/79827/8434/1903/51313/1397/11096/2697/7035/1291/56944/284/23452/57664/54538/55553/79839/51393/3…
DESCARTES_FETAL_STOMACH_ENS_NEURONS	Descartes Fetal Stomach Ens Neurons	28	0.721426921	1.785395616	0.001248122	0.024707575	0.021348565	1873	tags=50%, list=13%, signal=44%	3215/11075/55026/1496/53942/347733/147463/6857/23467/9118/90525/1917/79570/4137
CUI_DEVELOPING_HEART_C1_5TH_WEEK_CARDIAC_CELLS	Cui Developing Heart C1 5th Week Cardiac Cells	70	0.593234793	1.683522404	0.001308683	0.024707575	0.021348565	1492	tags=30%, list=10%, signal=27%	10630/1066/4879/745/9074/84707/347252/1525/3880/55506/1001/794/1827/1466/140825/93099/1649/23462/1264/51676/51053
TRAVAGLINI_LUNG_ALVEOLAR_FIBROBLAST_CELL	Travaglini Lung Alveolar Fibroblast Cell	133	-0.454439763	-1.557825669	0.001327932	0.024707575	0.021348565	1627	tags=35%, list=11%, signal=31%	3601/3383/7472/8425/9294/55107/59269/1295/147372/79683/64859/10516/960/5156/25939/9732/22854/25840/7052/9424/5272/5552/56944/284/26002/4685/10653/2/23460/5168/6622/79987/9353/11185/4060/25890/948/28984/338773/8516/4311/5549/54674/2328/2890/125
DURANTE_ADULT_OLFACTORY_NEUROEPITHELIUM_FIBROBLASTS_STROMAL_CELLS	Durante Adult Olfactory Neuroepithelium Fibroblasts Stromal Cells	75	-0.537705208	-1.700603751	0.002136615	0.038584762	0.033339139	1538	tags=39%, list=11%, signal=35%	6320/171024/7291/716/7076/5396/1893/7020/10410/715/1292/2252/5118/7052/9590/2697/8613/5168/11185/4060/2192/3082/5010/347/1634/6414/6422/1382/6347
MANNO_MIDBRAIN_NEUROTYPES_HOPC	Manno Midbrain Neurotypes Hopc	246	0.454567109	1.491217535	0.002238188	0.039264215	0.03392622	1277	tags=21%, list=9%, signal=19%	2628/30812/59284/8549/56141/3485/5662/7477/338645/205/3872/9586/894/9331/338811/64506/120892/6328/5521/196051/114788/114794/64131/26052/50863/3479/2894/2915/5270/54558/79966/199731/56899/57689/130271/3625/64221/83543/10675/22999/728215/2786/2171/11174/9289/8573/139065/221749/5137/79772/6662
CUI_DEVELOPING_HEART_5TH_WEEK_VENTRICULAR_CARDIOMYOCYTE	Cui Developing Heart 5th Week Ventricular Cardiomyocyte	59	0.589125292	1.623112724	0.002663905	0.045434387	0.039257554	1497	tags=29%, list=10%, signal=26%	2628/4879/1674/222223/347252/1363/5521/1844/643650/794/83543/51209/9638/128344/23462/1264/30011
DURANTE_ADULT_OLFACTORY_NEUROEPITHELIUM_GLOBOSE_BASAL_CELLS	Durante Adult Olfactory Neuroepithelium Globose Basal Cells	26	0.712323449	1.739147526	0.003216407	0.047020811	0.040628302	2410	tags=58%, list=17%, signal=48%	11075/2018/5947/347733/794/92312/65108/6659/4807/8364/23406/7846/3925/7345/5757
TRAVAGLINI_LUNG_MUCOUS_CELL	Travaglini Lung Mucous Cell	69	-0.539954577	-1.689057924	0.00317786	0.047020811	0.040628302	1776	tags=36%, list=12%, signal=32%	1508/637/1476/7076/5172/718/8519/2919/3902/4061/11213/7052/6648/290/25825/1646/1645/3569/157506/1075/1847/9536/7980/6288/6347
ZHONG_PFC_C9_ORG_OTHER	Zhong Pfc C9 Org Other	59	0.586408432	1.61562744	0.002840516	0.047020811	0.040628302	1812	tags=29%, list=12%, signal=25%	2628/10630/84525/3084/477/50863/56892/114795/4232/2171/1191/3371/3398/6303/29968/6678/4853
MURARO_PANCREAS_PANCREATIC_POLYPEPTIDE_CELL	Muraro Pancreas Pancreatic Polypeptide Cell	106	0.522395426	1.565709229	0.003063692	0.047020811	0.040628302	1459	tags=27%, list=10%, signal=25%	4094/11075/54596/9077/205/5243/3755/57451/27445/84858/90427/3397/5165/23266/4133/5080/55885/58473/7857/1026/80319/83992/2171/618/595135/7832/9118/3398/22876
MANNO_MIDBRAIN_NEUROTYPES_HOMTN	Manno Midbrain Neurotypes Homtn	246	0.448702555	1.471978737	0.003213215	0.047020811	0.040628302	1690	tags=29%, list=12%, signal=26%	23705/11075/2042/55026/100133941/288/56141/1496/55117/3800/4355/54331/345557/1400/4293/287/84707/1525/6328/5521/54874/114788/57451/26052/2558/57221/84253/60468/3897/347733/196500/9625/4133/84249/132299/65055/221914/9715/399947/152330/84553/51209/384/23114/440/51560/728215/114787/5334/6493/10085/139065/3778/7464/9066/54897/79187/64149/21/9118/2039/3728/642938/4249/53616/6509/5050/2026/154661/1917/…
FAN_EMBRYONIC_CTX_BRAIN_ENDOTHELIAL_2	Fan Embryonic Ctx Brain Endothelial 2	266	-0.370507859	-1.37431663	0.003077535	0.047020811	0.040628302	1833	tags=28%, list=13%, signal=25%	3075/57124/9368/2034/30008/79652/23328/1909/30846/2059/4430/51474/51285/9037/7414/9265/51196/6320/7076/151887/79658/2826/11142/29015/1893/8519/26509/2983/8654/2791/3676/3764/169611/2149/9411/10410/8821/6935/1292/5414/10157/94274/5118/11343/7025/9590/1903/9060/1397/590/290/7035/1291/5592/79839/3708/4854/2487/55022/54510/8490/928/196740/10060/10252/151258/4060/22795/2687/2192/27115/347/1634/5549
BUSSLINGER_GASTRIC_PPP1R1B_POSITIVE_CELLS	Busslinger Gastric Ppp1r1b Positive Cells	106	0.519656338	1.55749971	0.003443255	0.049166478	0.042482265	3932	tags=56%, list=27%, signal=41%	2628/8870/467/10008/65108/1191/6662/8527/6303/6167/25873/6210/6141/6227/6155/6156/6235/6170/6188/4070/6154/6217/11224/2354/5757/6160/3725/6223/6181/6142/6229/6234/6158/6224/2353/6168/6164/6194/6139/6206/6232/6203/6125/6133/6165/6222/6161/23521/6233/6135/6207/6157/6171/6204/6189/6132/6228/6191/4736
MANNO_MIDBRAIN_NEUROTYPES_HRGL2B	Manno Midbrain Neurotypes Hrgl2b	321	0.417282318	1.403334494	0.003634935	0.050723866	0.043827924	1596	tags=22%, list=11%, signal=20%	2628/10630/3730/83987/2042/30812/2006/56603/3485/157638/7477/338645/205/3872/1825/90139/9586/50649/477/54566/65975/114788/64131/5097/5354/5270/54558/79966/23286/3280/103752584/143686/57689/56963/116984/3625/4052/64221/83543/149483/10675/9720/4163/2239/10763/574406/3955/2171/11174/128344/995/116372/9289/23467/221749/5137/1287/114784/3371/54768/6662/441478/60436/9311/166614/23015/4359/26227/4773/27…
DESCARTES_FETAL_HEART_VISCERAL_NEURONS	Descartes Fetal Heart Visceral Neurons	32	0.685639989	1.731839249	0.004365942	0.058286617	0.050362515	1389	tags=50%, list=10%, signal=45%	55026/158471/404216/64506/196051/3756/8787/53942/196500/7857/23245/2786/7054/610/94032/4744
DESCARTES_MAIN_FETAL_BIPOLAR_CELLS	Descartes Main Fetal Bipolar Cells	19	0.755613975	1.722106363	0.00436675	0.058286617	0.050362515	1305	tags=32%, list=9%, signal=29%	285382/3084/93589/55515/166336/610
HU_FETAL_RETINA_RGC	Hu Fetal Retina Rgc	349	0.400913303	1.353299596	0.004836548	0.063183841	0.054593958	2034	tags=23%, list=14%, signal=20%	23705/11075/283212/100133941/1496/117154/3800/2775/158471/55711/9201/54331/1400/287/11013/1525/6328/5521/3798/54874/10683/79007/56849/4345/26472/3897/2281/347733/57611/794/4133/348093/132299/65055/9537/440823/4684/6857/84553/9363/51560/9638/10570/2171/219738/9289/10085/6001/23462/5900/7464/283209/9066/79187/9118/83658/3728/4897/5602/5050/664/2026/154661/3797/5209/79570/6993/539/4830/5202/285704/3…
MANNO_MIDBRAIN_NEUROTYPES_HRGL2C	Manno Midbrain Neurotypes Hrgl2c	218	0.43984395	1.42896434	0.005135257	0.064952194	0.056121903	1589	tags=22%, list=11%, signal=19%	2628/10630/3730/83987/2042/30812/55026/2006/56603/9201/3485/157638/338645/3872/9586/50649/114788/2915/5270/54558/5654/79966/3280/130271/116984/2118/3732/112399/10675/29970/10763/3955/2171/11174/116372/9289/5137/114784/3371/6662/166614/26227/4773/29968/2788/23541/9672
BUSSLINGER_DUODENAL_DIFFERENTIATING_STEM_CELLS	Busslinger Duodenal Differentiating Stem Cells	284	0.417499141	1.389347378	0.005183481	0.064952194	0.056121903	4976	tags=50%, list=34%, signal=34%	216/894/4128/3880/57535/10008/1373/8553/7421/83879/6659/8364/1191/2048/60674/441478/441951/55920/4501/6167/539/25873/6210/6141/6155/6156/6235/6170/4082/2197/9551/4176/6188/6176/5111/6154/3925/9124/6217/11224/5757/4725/3418/6160/1337/6223/6181/6142/6229/6234/6158/6224/3015/1350/6168/9768/6169/6164/6628/6635/9168/6194/10606/6139/1719/6201/6206/6232/6203/4678/6152/6125/6133/2597/6165/6222/6161/23521…
BUSSLINGER_GASTRIC_X_CELLS	Busslinger Gastric X Cells	136	0.480119384	1.484725773	0.00533284	0.065487273	0.056584237	1963	tags=24%, list=14%, signal=21%	11075/5798/3800/2775/216/1363/27445/57221/467/5947/4133/5138/55636/1832/9699/3757/23303/80319/1191/3488/65267/3778/9066/7832/9118/11067/9935/163732/29994/10156/11069/503542/10232
DESCARTES_MAIN_FETAL_CILIATED_EPITHELIAL_CELLS	Descartes Main Fetal Ciliated Epithelial Cells	376	-0.343537048	-1.315120218	0.005727221	0.068951248	0.059577283	2618	tags=35%, list=18%, signal=29%	11063/79864/80173/80728/11138/2588/150290/84071/401551/255082/89782/54942/25981/112752/585/5991/55352/83853/79989/142679/84747/9666/54681/54960/166929/441054/7691/400566/345895/29070/55036/84058/619208/132671/28981/79844/127262/27239/151827/283927/79819/79600/283726/112942/55152/55174/374407/29800/100130950/133923/149473/84167/54760/85016/266655/79846/414918/9609/285755/79867/221060/84182/89891/1…
MANNO_MIDBRAIN_NEUROTYPES_HPROGFPL	Manno Midbrain Neurotypes Hprogfpl	270	0.418941605	1.386291894	0.005903906	0.069711505	0.060234182	2094	tags=22%, list=14%, signal=19%	83987/57167/8091/1829/283659/3485/8842/157638/205/90139/9620/11013/27255/441631/55506/3280/1490/4052/8345/9055/152330/2239/1000/10763/8352/4232/8363/11174/995/10124/6382/2048/2787/8358/23670/8361/4897/51053/26227/51659/5366/4001/2146/7474/4501/79915/221662/23397/4605/2200/1021/29128/54908/1033/201161/4171/890/1163/4176
TRAVAGLINI_LUNG_CLUB_CELL	Travaglini Lung Club Cell	93	0.532252342	1.568372163	0.006166022	0.070109952	0.06057846	3863	tags=61%, list=27%, signal=45%	2327/23767/84525/1612/9518/57535/6659/2171/4256/5743/6167/25873/4233/6210/6141/6227/6155/6156/196/54757/6235/6170/2197/1556/6188/6154/6217/11224/6160/6223/6181/6142/6229/6234/6224/6168/6169/6164/116496/6194/23231/6201/6206/6232/6152/6125/6165/6161/23521/283229/6135/6207/57600/23327/6157/6189/6228
GAO_LARGE_INTESTINE_ADULT_CA_ENTEROENDOCRINE_CELLS	Gao Large Intestine Adult Ca Enteroendocrine Cells	178	0.464576788	1.481861377	0.006125828	0.070109952	0.06057846	1607	tags=29%, list=11%, signal=26%	11075/1066/389658/5798/3800/2775/54331/9077/345557/84525/287/6372/65975/1363/6328/54873/27445/8787/54549/23366/60676/2781/347733/26960/9481/4133/5080/5138/728392/9699/57538/3757/7857/6857/23114/6853/4886/80319/114787/1846/284358/421/222962/8877/254263/94032/9915/126820/83988/22981/664
DESCARTES_FETAL_INTESTINE_ENS_GLIA	Descartes Fetal Intestine Ens Glia	20	0.736896455	1.699802351	0.006529872	0.072897117	0.062986709	2074	tags=65%, list=14%, signal=56%	30812/84570/477/5354/2066/79957/163175/114784/399694/84466/4359/10351/64785
MANNO_MIDBRAIN_NEUROTYPES_HNPROG	Manno Midbrain Neurotypes Hnprog	157	0.477164427	1.505953766	0.007017392	0.076940688	0.066480554	2349	tags=31%, list=16%, signal=26%	10630/3730/100133941/285513/2035/90139/894/11013/347252/10683/30811/441631/50940/9537/440823/221914/8968/1112/114795/8345/1953/9055/10763/4807/10124/2048/2787/8358/23670/84978/124930/51676/5366/8463/7474/4501/23397/6141/6535/3911/890/1951/983/80975/92691/3925/4751/5347
GAO_ESOPHAGUS_25W_C2_KRT6BPOS_SECRETORY_PROGENITOR_CELLS	Gao Esophagus 25w C2 Krt6bpos Secretory Progenitor Cells	44	-0.550787469	-1.56723478	0.007536816	0.08020487	0.069300968	2490	tags=43%, list=17%, signal=36%	54704/11221/11043/133/22893/55357/83886/115361/54682/9636/7052/9052/59277/2710/79153/4938/9734/1847/200879
MENON_FETAL_KIDNEY_1_EMBRYONIC_RED_BLOOD_CELLS	Menon Fetal Kidney 1 Embryonic Red Blood Cells	97	0.525557866	1.558161894	0.007576356	0.08020487	0.069300968	3863	tags=40%, list=27%, signal=30%	23705/11013/3399/65108/8364/116372/3007/58516/6210/5111/6154/3925/6633/6160/3725/522/6142/6631/3015/2353/9232/23478/6628/2079/5902/6201/4535/6125/4519/2597/6165/6222/6161/58505/517/6207/203068/6230/6228
DESCARTES_FETAL_PANCREAS_MYELOID_CELLS	Descartes Fetal Pancreas Myeloid Cells	49	-0.538863423	-1.57818508	0.007727815	0.080421663	0.069488288	1794	tags=53%, list=12%, signal=47%	4542/3269/1318/9308/6324/283316/728/1522/284021/29992/30817/128346/5973/5552/2859/154664/285972/64170/80129/126014/10875/10117/56833/79895/3512/1524
TRAVAGLINI_LUNG_PROLIFERATING_NK_T_CELL	Travaglini Lung Proliferating Nk T Cell	121	0.478470881	1.456869743	0.008754031	0.089582921	0.077404067	4106	tags=47%, list=28%, signal=34%	1844/53637/5827/995/1869/51053/81620/51659/2146/8318/64105/79915/991/23397/4605/55388/4174/9088/1033/890/1163/4176/5111/983/3925/7083/5757/63967/51514/3418/4173/10024/221150/11130/3015/11065/8644/6628/154467/4172/5902/7298/1719/2237/5984/332/23594/55215/23234/3146/6241/9212/2177/3490/81624/5901/3835
